# Benchmarking of tools for resolving the plasmidome from short-read assemblies for *Klebsiella pneumoniae*

**DOI:** 10.1101/2025.07.24.666686

**Authors:** Christopher H. Connor, Ryan R Wick, Claire L. Gorrie, Mia A. Winkler, Iren H Löhr, Danielle J. Ingle, Margaret M.C. Lam

**Author notes:** Correspondence: Chris H. Connor Margaret M.C. Lam. contributed equally (Danielle J. Ingle, Margaret M.C. Lam).

## Abstract

Plasmids play a critical role in the dissemination of antimicrobial resistance genes and virulence factors in healthcare associated pathogens, such as *Klebsiella pneumoniae*. Surveillance of these plasmids relies on whole genome sequencing data often generated in clinical and public health settings which frequently use short-read platforms. Therefore, there is a need for robust, scalable tools that can identify and/or reconstruct plasmid sequences from short read data. A myriad of tools already exist to address this problem, however the optimum tool for plasmid identification in *K. pneumoniae* remains unclear. From a comprehensive search of the literature and code repositories we identified 44 plasmid identification tools, highlighting the uncertainty around best practices. Here, we sought to evaluate these 44 tools to determine which is best suited for reconstructing the plasmidome of *K. pneumoniae* and related species from the species complex (KpSC). We used a publicly available dataset of 568 diverse KpSC isolates that had both short-read Illumina data and closed hybrid assemblies available. This allowed us to investigate which tools perform best at recovering plasmid sequences when only short-read data is available, whilst knowing the ground truth. From the 44 tools, 34 were excluded as they: were intended for plasmid typing / characterisation (n=3), were not intended for KpSC (n=1), required metagenomic data (n=7), required long read data (n=1), could not be installed (n=13) or could not be run on the command line (n=10). The remaining nine tools had their precision and recall metrics calculated and combined into an overall F1 score. Each individual tool displayed the full range of F1 scores (0 to 1) across our collection of genomes, overall, the best performing was PlaScope followed closely by MOB-suite. Future tools developed in this crowded space should offer meaningful advancements over existing tools and be rigorously benchmarked using standardised datasets that reflect plasmid diversity.

**Impact Statement:** Short-read sequencing (e.g., Illumina) remains the platform of choice for routine whole-genome sequencing in many public health settings, underpinning pathogen and antimicrobial resistance (AMR) surveillance. Plasmids play a critical role in the transmission of AMR, yet accurate reconstruction of plasmids from short-read data remains a major challenge despite the availability of numerous tools. Here, we present a systematic benchmarking of plasmid reconstruction tools using a large and diverse dataset of 568 *Klebsiella pneumoniae* species complex (KpSC) genomes. Our evaluation revealed considerable variability in tool performance, with no single method capable of accurately reconstructing the entire plasmid repertoire. Based on these findings, we provide recommendations on the most suitable tools for plasmid reconstruction from short-read data for KpSC. We also outline key considerations for future tool development to improve scalability and reliability, which will be essential for strengthening genomic surveillance of plasmids and AMR.
