## Supplementary material for "Benchmarking of tools for resolving the plasmidome from short-read assemblies for *Klebsiella pneumoniae*": All tables

### Sheet: Table 1.
Table 1. Tools benchmarked in this study.
Tool Name	Year Published	Data Input	Categorisation	Plasmid Typing	Groups sequences into putative plasmids	Publication	Code Repository
plasmidSPAdes	2016	Reads	De Novo Assembler	No	Yes	https://doi.org/10.1093/bioinformatics/btw493	https://github.com/ablab/spades
HyAsP	2019	Assembly graph	Hybrid (Binary classifier with assembly graph tracing)	No	Yes	https://doi.org/10.1093/bioinformatics/btz413	https://github.com/cchauve/HyAsP
MOB-suite	2018	Contigs	Binary Classifier	Yes	Yes	https://doi.org/10.1099/mgen.0.000206	https://github.com/phac-nml/mob-suite
PlaScope	2018	Reads or Contigs	Binary Classifier or De Novo Assembler	No	No	https://doi.org/10.1099/mgen.0.000211	https://github.com/labgem/PlaScope
Platon	2020	Contigs	Binary Classifier	Yes	No	https://doi.org/10.1099/mgen.0.000398	https://github.com/oschwengers/platon
PLASMe	2023	Contigs	Binary Classifier	No	No	https://doi.org/10.1093/nar/gkad578	https://github.com/HubertTang/PLASMe
Plasmer	2023	Contigs	Binary Classifier	No	No	https://doi.org/10.1128/spectrum.04645-22	https://github.com/nekokoe/Plasmer
PlasmidHunter	2023	Contigs	Binary Classifier	No	No	https://doi.org/10.1101/2023.02.01.526640	https://github.com/tianrenmaogithub/PlasmidHunter
geNomad	2023	Contigs	Binary Classifier	Yes	No	https://doi.org/10.1038/s41587-023-01953-y	https://github.com/apcamargo/genomad

### Sheet: Table 2.
Table 2. Contig classifications for benchmarked tools grouped by BLASTn match to hybrid assemblies.
		Contig Predicted as Plasmid by Tool		Contig Predicted as Chromosome by Tool		Contig Not Classified by Tool		Total
		BLASTn Match to Plasmid	BLASTn Match to Chromosome	BLASTn Match to Plasmid	BLASTn Match to Chromosome	BLASTn Match to Plasmid	BLASTn Match to Chromosome
Tool Name	Data Input	True Positive	False Positive	False Negative	True Negative
geNomad	SPAdes Assembly	5867	5165	0	0	17856	88731	117619
HyAsP	SPAdes Assembly graph	5328	2814	0	0	0	0	8142
MOB-suite	SPAdes Assembly	6195	1115	17528	92781	0	0	117619
PlaScope (assembly)	SPAdes Assembly	7383	578	300	29574	16040	63744	117619
PLASMe	SPAdes Assembly	22247	45198	0	0	1476	48698	117619
Plasmer	SPAdes Assembly	7463	4138	1426	30513	14834	59245	117619
PlasmidHunter	SPAdes Assembly	7225	3236	151	23401	16347	67259	117619
Platon	SPAdes Assembly	5611	426	18112	85756	0	7714	117619
PlaScope (reads)	Reads	6967	597	286	27256	0	0	35106
plasmidSPAdes	Reads	7106	5947	0	0	0	0	13053

### Sheet: Supplementary Table 1.
Supplementary Table 1. List of tools identified.
Tool Name	Pub Or ReleaseYear	Year Last Updated (as of August 2026)	Input	Final Inclusion	Exclusion Reason	Publication	Code
cBar	2010	Code Not Accessible	Contigs		Metagenomic	https://doi.org/10.1093/bioinformatics/btq299	http://csbl.bmb.uga.edu/∼ffzhou/cBar
plasmidSPAdes	2016	2022	Reads	Included		https://doi.org/10.1093/bioinformatics/btw493	https://github.com/ablab/spades
Placnet	2017	2017	Contigs, reads and BAM file		No Command Line	https://doi.org/10.1093/bioinformatics/btx462	https://github.com/LuisVielva/PLACNETw
Recycler	2017	2021	Assembly graph and BAM file		Failed Run	https://doi.org/10.1093/bioinformatics/btw651	https://github.com/Shamir-Lab/Recycler
Plasmid_Assembler (now plasmidextractor)	2017	2018	Reads		Failed Run	-	https://github.com/lowandrew/Plasmid_Assembler
MOB-suite	2018	2024	Contigs	Included		https://doi.org/10.1099/mgen.0.000206	https://github.com/phac-nml/mob-suite
PlasmidID	2018	2021	Reads		Failed Run	-	https://github.com/BU-ISCIII/plasmidID
PlaScope	2018	2021	Reads or Contigs	Included		https://doi.org/10.1099/mgen.0.000211	https://github.com/labgem/PlaScope
PlasFlow	2018	2021	Contigs		Failed Run	https://doi.org/10.1093/nar/gkx1321	https://github.com/smaegol/PlasFlow
mlplasmids	2018	2024	Contigs		Install Failed	https://doi.org/10.1099/mgen.0.000224	https://gitlab.com/sirarredondo/mlplasmids/
PlasmidPicker	2018	2018	Contigs		Metagenomic	-	https://github.com/haradama/PlasmidPicker
PlasmidSeeker	2018	2021	Reads and reference genome		Does not predict plasmid sequences (plasmid typing)	https://doi.org/10.7717/peerj.4588	https://github.com/bioinfo-ut/PlasmidSeeker
plasmidtron	2018	2020	Reads or contigs and metadata files		Does not predict plasmid sequences	https://doi.org/10.1099/mgen.0.000164	https://github.com/sanger-pathogens/plasmidtron
metaplasmidSPAdes	2019	2022	Reads		Metagenomic	https://doi.org/10.1101/gr.241299.118	https://github.com/ablab/spades
HyAsP	2019	2022	Assembly graph	Included		https://doi.org/10.1093/bioinformatics/btz413	https://github.com/cchauve/HyAsP
plasmIDent	2019	2019	Contigs and long reads		Long Read Data Required	-	https://github.com/caspargross/plasmIDent
PPR-Meta	2019	2021	Contigs		Metagenomic	https://doi.org/10.1093/gigascience/giz066	https://github.com/zhenchengfang/PPR-Meta
RFPlasmid	2020	2026	Contigs		Failed Run	https://doi.org/10.1101/2020.07.31.230631	https://github.com/aldertzomer/RFPlasmid
gplas	2020	2023	Assembly graphs		Failed Run	https://doi.org/10.1093/bioinformatics/btaa233	https://gitlab.com/sirarredondo/gplas/
FishingForPlasmids	2020	2020	Contigs		E. coli only	-	https://github.com/Visser-M/FishingForPlasmids
SCAPP	2020	2023	Assembly graph and reads		Metagenomic	https://doi.org/10.1101/2020.01.12.903252	https://github.com/Shamir-Lab/SCAPP
Platon	2020	2026	Contigs	Included		https://doi.org/10.1099/mgen.0.000398	https://github.com/oschwengers/platon
PlasClass	2020	2023	Contigs		Install Failed	https://doi.org/10.1371/journal.pcbi.1007781	https://github.com/Shamir-Lab/PlasClass
PlasmidFinder	2020	2026	Contigs		Does not predict plasmid sequences (plasmid typing)	https://doi.org/10.1007/978-1-4939-9877-7_20	https://bitbucket.org/genomicepidemiology/plasmidfinder/src/master/
PlasGUN	2020	2021	Reads in fasta format		Metagenomic	https://doi.org/10.1093/bioinformatics/btaa103	https://github.com/zhenchengfang/PlasGUN/
PlasX	2020	2019	Contigs		Failed Run	https://doi.org/10.1101/2020.11.01.361691	https://github.com/michaelkyu/PlasX
PlasForest	2021	2023	Contigs		Failed Run	https://doi.org/10.1186/s12859-021-04270-w	https://github.com/leaemiliepradier/PlasForest
Deeplasmid	2022	2024	Contigs		Docker only installation	https://doi.org/10.1093/nar/gkab1115	https://github.com/wandreopoulos/deeplasmid
SourceFinder	2022	2022	Contigs		No Command Line	https://doi.org/10.1128/spectrum.02641-22	https://bitbucket.org/vlagri/sourcefinder/src/master/
3CAC	2022	2022	Contigs		Metagenomic	https://doi.org/10.1093/bioinformatics/btac468	https://github.com/Shamir-Lab/3CAC
GraphPlas	2022	2022	Contigs / Assembly Graph		No Install Instructions	https://doi.org/10.1109/TCBB.2021.3082915	https://github.com/anuradhawick/GraphPlas
plassembler	2023	2026	Reads (needs long and short)		Long Read Data Required	https://doi.org/10.1093/bioinformatics/btad409	https://github.com/gbouras13/plassembler
PLASMe	2023	2024	Contigs	Included		https://doi.org/10.1093/nar/gkad578	https://github.com/HubertTang/PLASMe
Plasmer	2023	2023	Contigs	Included		https://doi.org/10.1128/spectrum.04645-22	https://github.com/nekokoe/Plasmer
PlasmidHunter	2023	2024	Contigs	Included		https://doi.org/10.1101/2023.02.01.526640	https://github.com/tianrenmaogithub/PlasmidHunter
plasmidEC	2023	2024	Contigs		E. coli only	https://doi.org/10.1101/2023.08.31.555679	https://gitlab.com/mmb-umcu/plasmidEC
plASgraph2	2023	2023	Assembly graph		Install Failed	https://doi.org/10.3389/fmicb.2023.1267695	https://github.com/cchauve/plasgraph2
TaDReP	2023	2024	Contigs		Failed Run	-	https://github.com/oschwengers/tadrep
PlasBin-flow	2023	2025	Assembly graph		License Required	https://doi.org/10.1093/bioinformatics/btad250	https://github.com/cchauve/PlasBin-flow
geNomad	2023	2026	Contigs	Included		https://doi.org/10.1038/s41587-023-01953-y	https://github.com/apcamargo/genomad
gplas2	2024	2025	Contigs and binary classification		Does not predict plasmid sequences	https://doi.org/10.1099/mgen.0.001193	https://gitlab.com/mmb-umcu/gplas2
PlasCAT	2024	Code Not Accessible	Reads		No Command Line	https://doi.org/10.1093/bioinformatics/btae299
ACCIO	2025	2025	Contigs		Requires Custom Database	https://doi.org/10.1101/2025.10.30.25338662	https://github.com/mpgriffith/accio
Plasmidity	2025	Code Not Accessible	Reads		No Command Line	https://doi.org/10.3233/shti251083

### Sheet: Supplementary Table 2.
Supplementary Table 2. Pairwise Wilcoxon test p values (with Bonferroni adjustment) and median difference in F1 scores between tools.
Input	Tool 1	Tool 2	Pairwise Wilcoxon p value	Median F1 Score difference (Tool 1 minus Tool 2)
SPAdes Assembly (for assembly input tools)	HyAsP	geNomad	1.93152e-15	0.112522
	MOB-suite	geNomad	2.0453e-73	0.53659
	PLASMe	geNomad	3.37608e-32	0.0932951
	PlaScope (assembly)	geNomad	5.92603e-81	0.545498
	PlaScope (reads)	geNomad	6.45905e-81	0.547931
	Plasmer	geNomad	7.73149e-63	0.443708
	PlasmidHunter	geNomad	5.624e-54	0.380182
	plasmidSPAdes	geNomad	9.75078e-06	0.101902
	Platon	geNomad	2.75152e-79	0.486615
	MOB-suite	HyAsP	2.75327e-69	0.420584
	PLASMe	HyAsP	0.0561109	0.0114485
	PlaScope (assembly)	HyAsP	3.08845e-81	0.439824
	PlaScope (reads)	HyAsP	1.65476e-79	0.444656
	Plasmer	HyAsP	3.93209e-56	0.350265
	PlasmidHunter	HyAsP	1.7703e-47	0.264625
	plasmidSPAdes	HyAsP	1	0
	Platon	HyAsP	8.99986e-80	0.397914
	PLASMe	MOB-suite	5.66911e-65	-0.403183
	PlaScope (assembly)	MOB-suite	1.03757e-06	0.0020983
	PlaScope (reads)	MOB-suite	2.48446e-07	0.00265133
	Plasmer	MOB-suite	4.09119e-29	-0.0451642
	PlasmidHunter	MOB-suite	1.15277e-45	-0.146022
	plasmidSPAdes	MOB-suite	4.30544e-59	-0.333911
	Platon	MOB-suite	1.56075e-09	-0.00928454
	PlaScope (assembly)	PLASMe	8.1322e-81	0.416613
	PlaScope (reads)	PLASMe	1.91695e-79	0.415057
	Plasmer	PLASMe	2.48272e-46	0.306802
	PlasmidHunter	PLASMe	1.40561e-28	0.217864
	plasmidSPAdes	PLASMe	1	-0.0213487
	Platon	PLASMe	9.54071e-77	0.356739
	PlaScope (reads)	PlaScope (assembly)	0.0304558	0
	Plasmer	PlaScope (assembly)	1.90549e-46	-0.0668152
	PlasmidHunter	PlaScope (assembly)	7.40036e-70	-0.155881
	plasmidSPAdes	PlaScope (assembly)	3.59723e-67	-0.387418
	Platon	PlaScope (assembly)	2.18124e-27	-0.0361277
	Plasmer	PlaScope (reads)	1.96481e-44	-0.0665649
	PlasmidHunter	PlaScope (reads)	5.79442e-67	-0.159753
	plasmidSPAdes	PlaScope (reads)	2.42854e-67	-0.376381
	Platon	PlaScope (reads)	9.31885e-28	-0.0382563
	PlasmidHunter	Plasmer	5.03727e-14	-0.0628838
	plasmidSPAdes	Plasmer	1.007e-34	-0.260788
	Platon	Plasmer	1.8275e-08	0.0172241
	plasmidSPAdes	PlasmidHunter	8.07017e-19	-0.228084
	Platon	PlasmidHunter	8.33582e-34	0.101581
	Platon	plasmidSPAdes	6.31158e-61	0.332003
Unicycler Assembly (for assembly input tools)	HyAsP	geNomad	1.13099e-16	0.104159
	MOB-suite	geNomad	7.99888e-74	0.515185
	PLASMe	geNomad	5.16649e-37	0.104344
	PlaScope (assembly)	geNomad	1.15584e-80	-0.341082
	PlaScope (reads)	geNomad	3.25601e-79	0.551611
	Plasmer	geNomad	9.99142e-64	0.477675
	PlasmidHunter	geNomad	1.95445e-52	0.353811
	plasmidSPAdes	geNomad	6.40161e-06	0.0983627
	Platon	geNomad	4.46125e-79	0.476244
	MOB-suite	HyAsP	4.78963e-70	0.397706
	PLASMe	HyAsP	0.0284389	0.0218523
	PlaScope (assembly)	HyAsP	1.68345e-80	-0.470973
	PlaScope (reads)	HyAsP	7.88846e-79	0.438291
	Plasmer	HyAsP	7.07425e-57	0.352706
	PlasmidHunter	HyAsP	1.17993e-40	0.219675
	plasmidSPAdes	HyAsP	1	0.00297783
	Platon	HyAsP	1.2939e-79	0.353327
	PLASMe	MOB-suite	1.08955e-63	-0.364864
	PlaScope (assembly)	MOB-suite	1.68023e-80	-0.921763
	PlaScope (reads)	MOB-suite	2.95984e-21	0.0167573
	Plasmer	MOB-suite	1.39381e-15	-0.0190115
	PlasmidHunter	MOB-suite	4.67747e-48	-0.153443
	plasmidSPAdes	MOB-suite	2.05795e-55	-0.307794
	Platon	MOB-suite	5.95701e-07	-0.0075616
	PlaScope (assembly)	PLASMe	5.70836e-82	-0.491494
	PlaScope (reads)	PLASMe	1.3518e-78	0.410948
	Plasmer	PLASMe	3.47969e-48	0.294848
	PlasmidHunter	PLASMe	9.90126e-22	0.188037
	plasmidSPAdes	PLASMe	1	-0.0199348
	Platon	PLASMe	7.69992e-74	0.333704
	PlaScope (reads)	PlaScope (assembly)	2.68307e-82	0.947834
	Plasmer	PlaScope (assembly)	2.4519e-80	0.85641
	PlasmidHunter	PlaScope (assembly)	4.96546e-79	0.734544
	plasmidSPAdes	PlaScope (assembly)	8.74655e-75	0.510939
	Platon	PlaScope (assembly)	5.68561e-82	0.879329
	Plasmer	PlaScope (reads)	3.41681e-43	-0.0560085
	PlasmidHunter	PlaScope (reads)	2.09681e-71	-0.184928
	plasmidSPAdes	PlaScope (reads)	2.42854e-67	-0.376381
	Platon	PlaScope (reads)	8.11591e-35	-0.0464854
	PlasmidHunter	Plasmer	4.20883e-26	-0.0943611
	plasmidSPAdes	Plasmer	8.75231e-37	-0.262819
	Platon	Plasmer	0.0500255	0.00620484
	plasmidSPAdes	PlasmidHunter	2.39676e-15	-0.194196
	Platon	PlasmidHunter	3.03962e-39	0.12303
	Platon	plasmidSPAdes	7.2864e-57	0.312999

### Sheet: Supplementary Table 3.
Supplementary Table 3. Contig classifications for benchmarked tools grouped by BLASTn match to hybrid assemblies for both SPAdes and Unicycler inputs.
		Contig Predicted as Plasmid by Tool		Contig Predicted as Chromosome by Tool		Contig Not Classified by Tool		Total
		BLASTn Match to Plasmid	BLASTn Match to Chromosome	BLASTn Match to Plasmid	BLASTn Match to Chromosome	BLASTn Match to Plasmid	BLASTn Match to Chromosome
Tool Name	Data Input	True Positive	False Positive	False Negative	True Negative
geNomad	SPAdes Assembly	5867	5165	0	0	17856	88731	117619
geNomad	Unicycler Assembly	5256	4691	0	0	9802	51475	71224
HyAsP	SPAdes Assembly graph	5328	2814	0	0	0	0	8142
HyAsP	Unicycler Assembly graph	3218	2109	0	0	0	0	5327
MOB-suite	SPAdes Assembly	6195	1115	17528	92781	0	0	117619
MOB-suite	Unicycler Assembly	6017	1060	9041	55106	0	0	71224
PLASMe	SPAdes Assembly	22247	45198	0	0	1476	48698	117619
PLASMe	Unicycler Assembly	14901	26519	0	0	157	29647	71224
PlaScope (assembly)	SPAdes Assembly	7383	578	300	29574	16040	63744	117619
PlaScope (assembly)	Unicycler Assembly	0	0	0	0	15058	56166	71224
Plasmer	SPAdes Assembly	7463	4138	1426	30513	14834	59245	117619
Plasmer	Unicycler Assembly	7640	4104	1070	24586	6348	27476	71224
PlasmidHunter	SPAdes Assembly	7225	3236	151	23401	16347	67259	117619
PlasmidHunter	Unicycler Assembly	7092	2772	141	20849	7825	32545	71224
Platon	SPAdes Assembly	5611	426	18112	85756	0	7714	117619
Platon	Unicycler Assembly	5512	373	9546	50927	0	4866	71224

### Sheet: Supplementary Table 4.
Supplementary Table 4. Spearman's rank correlation test values for isolate / plasmid characteristics and tool measurement metrics.
Isolate / Plasmid Characteristic	Measurement Metric	Figure	ToolName	estimate	statistic	p.value	method	alternative
Total plasmid length (Kbp) in hybrid genome	F1	Supplementary Figure 7	geNomad	0.395992	12811324	2.47748e-20	Spearman's rank correlation rho	two.sided
			HyAsP	0.558075	9317665	1.94065e-42	Spearman's rank correlation rho	two.sided
			MOB-suite	-0.199419	23952938	8.13959e-06	Spearman's rank correlation rho	two.sided
			PLASMe	0.272973	15512757	4.61233e-10	Spearman's rank correlation rho	two.sided
			PlaScope (assembly)	-0.154079	24624874	0.000518107	Spearman's rank correlation rho	two.sided
			PlaScope (reads)	-0.175162	25074738	7.71073e-05	Spearman's rank correlation rho	two.sided
			Plasmer	0.160962	17902782	0.000285305	Spearman's rank correlation rho	two.sided
			PlasmidHunter	0.550149	9259850	9.66504e-41	Spearman's rank correlation rho	two.sided
			plasmidSPAdes	0.0528672	17240164	0.248653	Spearman's rank correlation rho	two.sided
			Platon	-0.233891	26171456	1.11835e-07	Spearman's rank correlation rho	two.sided
Individual plasmid length (Kbp) in hybrid genome	Recall	Supplementary Figure 8	geNomad	-0.496657	655553517	7.56263e-87	Spearman's rank correlation rho	two.sided
			HyAsP	-0.201466	523971338	4.37129e-14	Spearman's rank correlation rho	two.sided
			MOB-suite	-0.374525	585203025	9.15119e-47	Spearman's rank correlation rho	two.sided
			PLASMe	-0.658856	728179028	1.07585e-172	Spearman's rank correlation rho	two.sided
			PlaScope (assembly)	-0.543861	677700231	3.88078e-107	Spearman's rank correlation rho	two.sided
			PlaScope (reads)	-0.560074	684817438	7.36076e-115	Spearman's rank correlation rho	two.sided
			Plasmer	-0.456715	639446467	4.16476e-72	Spearman's rank correlation rho	two.sided
			PlasmidHunter	-0.651762	715655451	4.34204e-167	Spearman's rank correlation rho	two.sided
			plasmidSPAdes	-0.543181	634207760	1.53305e-104	Spearman's rank correlation rho	two.sided
			Platon	-0.667645	730448062	8.33178e-179	Spearman's rank correlation rho	two.sided
Resistance gene count on all plasmids in isolate	F1	Supplementary Figure 9	geNomad	0.0163708	20987952	0.713891	Spearman's rank correlation rho	two.sided
			HyAsP	0.0886992	19444661	0.0465609	Spearman's rank correlation rho	two.sided
			MOB-suite	0.108528	19021567	0.0147849	Spearman's rank correlation rho	two.sided
			PLASMe	-0.0651073	22726471	0.144407	Spearman's rank correlation rho	two.sided
			PlaScope (assembly)	-0.0710883	22854089	0.11094	Spearman's rank correlation rho	two.sided
			PlaScope (reads)	-0.0718523	22870392	0.107145	Spearman's rank correlation rho	two.sided
			Plasmer	0.180835	17478745	4.43895e-05	Spearman's rank correlation rho	two.sided
			PlasmidHunter	0.115029	18882849	0.00974993	Spearman's rank correlation rho	two.sided
			plasmidSPAdes	0.175087	17601373	7.76601e-05	Spearman's rank correlation rho	two.sided
			Platon	0.141411	18319927	0.00145856	Spearman's rank correlation rho	two.sided
Resistance gene count on individual plasmids in isolate	Recall	Supplementary Figure 10	geNomad	-0.195373	523587485	2.4452e-13	Spearman's rank correlation rho	two.sided
			HyAsP	-0.056901	460925234	0.0346829	Spearman's rank correlation rho	two.sided
			MOB-suite	-0.153705	491189287	1.11848e-08	Spearman's rank correlation rho	two.sided
			PLASMe	-0.293861	567959255	6.56112e-29	Spearman's rank correlation rho	two.sided
			PlaScope (assembly)	-0.270217	557580265	1.55746e-24	Spearman's rank correlation rho	two.sided
			PlaScope (reads)	-0.270472	557692193	1.40436e-24	Spearman's rank correlation rho	two.sided
			Plasmer	-0.163294	510644914	1.03566e-09	Spearman's rank correlation rho	two.sided
			PlasmidHunter	-0.20357	521468301	2.50455e-14	Spearman's rank correlation rho	two.sided
			plasmidSPAdes	-0.186673	487692055	4.64982e-12	Spearman's rank correlation rho	two.sided
			Platon	-0.21325	531417811	1.17556e-15	Spearman's rank correlation rho	two.sided
IS elements on individual plasmids in isolate	Recall	Supplementary Figure 11	geNomad	-0.450812	634092338	5.5504e-70	Spearman's rank correlation rho	two.sided
			HyAsP	-0.311032	570510479	2.87078e-32	Spearman's rank correlation rho	two.sided
			MOB-suite	-0.50237	638230505	3.05179e-88	Spearman's rank correlation rho	two.sided
			PLASMe	-0.774719	777347660	1.32069e-276	Spearman's rank correlation rho	two.sided
			PlaScope (assembly)	-0.66931	731177420	5.19202e-180	Spearman's rank correlation rho	two.sided
			PlaScope (reads)	-0.678086	735021522	1.6989e-186	Spearman's rank correlation rho	two.sided
			Plasmer	-0.496643	655547242	7.66191e-87	Spearman's rank correlation rho	two.sided
			PlasmidHunter	-0.559172	674066415	7.56828e-114	Spearman's rank correlation rho	two.sided
			plasmidSPAdes	-0.614224	661932215	8.05194e-141	Spearman's rank correlation rho	two.sided
			Platon	-0.756659	767765675	2.13896e-256	Spearman's rank correlation rho	two.sided
Shared kmers between plasmidome and chromosome	F1	Supplementary Figure 12	geNomad	0.125347	18662708	0.00483	Spearman's rank correlation rho	two.sided
			HyAsP	0.358764	13682214	9.36562e-17	Spearman's rank correlation rho	two.sided
			MOB-suite	-0.263073	26950518	2.00665e-09	Spearman's rank correlation rho	two.sided
			PLASMe	-0.0392302	22174325	0.379473	Spearman's rank correlation rho	two.sided
			PlaScope (assembly)	-0.296633	27666606	1.07242e-11	Spearman's rank correlation rho	two.sided
			PlaScope (reads)	-0.309971	27951198	1.09813e-12	Spearman's rank correlation rho	two.sided
			Plasmer	0.0813227	19602056	0.0681249	Spearman's rank correlation rho	two.sided
			PlasmidHunter	0.479874	11098066	2.17313e-30	Spearman's rank correlation rho	two.sided
			plasmidSPAdes	-0.0264242	21901081	0.553949	Spearman's rank correlation rho	two.sided
			Platon	-0.36142	29048973	5.35631e-17	Spearman's rank correlation rho	two.sided
Kmers shared between individual plasmids and chromosome in isolate	Recall	Supplementary Figure 13	geNomad	-0.49735	655857053	4.02101e-87	Spearman's rank correlation rho	two.sided
			HyAsP	-0.300108	566990046	4.48171e-30	Spearman's rank correlation rho	two.sided
			MOB-suite	-0.494604	636326865	3.03234e-85	Spearman's rank correlation rho	two.sided
			PLASMe	-0.704898	748390046	6.10012e-208	Spearman's rank correlation rho	two.sided
			PlaScope (assembly)	-0.645362	722255765	1.6258e-163	Spearman's rank correlation rho	two.sided
			PlaScope (reads)	-0.655405	726664422	2.65445e-170	Spearman's rank correlation rho	two.sided
			Plasmer	-0.462376	641931402	4.35675e-74	Spearman's rank correlation rho	two.sided
			PlasmidHunter	-0.494399	647475263	1.18418e-85	Spearman's rank correlation rho	two.sided
			plasmidSPAdes	-0.559063	640734794	6.41304e-112	Spearman's rank correlation rho	two.sided
			Platon	-0.726618	756279071	6.81101e-227	Spearman's rank correlation rho	two.sided
Mean sequencing depth normalized to chromosome	Recall	Supplementary Figure 14	PlaScope (reads)	0.458132	237861047	1.34128e-72	Spearman's rank correlation rho	two.sided
			plasmidSPAdes	0.504182	203768412	5.2159e-88	Spearman's rank correlation rho	two.sided
Number of contigs in input assembly	F1	Supplementary Figure 15	geNomad	-0.102604	23526539	0.0212334	Spearman's rank correlation rho	two.sided
			HyAsP	0.230345	16422336	1.70558e-07	Spearman's rank correlation rho	two.sided
			MOB-suite	-0.208854	25793626	2.25221e-06	Spearman's rank correlation rho	two.sided
			PLASMe	-0.307251	27893160	1.76445e-12	Spearman's rank correlation rho	two.sided
			PlaScope (assembly)	-0.29194	27566458	2.32646e-11	Spearman's rank correlation rho	two.sided
			Plasmer	-0.0523532	22454335	0.24071	Spearman's rank correlation rho	two.sided
			PlasmidHunter	0.40839	12623344	1.11301e-21	Spearman's rank correlation rho	two.sided
			Platon	-0.330573	28390789	2.57361e-14	Spearman's rank correlation rho	two.sided
auNGA of input assembly	F1	Supplementary Figure 16	geNomad	0.178718	17316116	5.65599e-05	Spearman's rank correlation rho	two.sided
			HyAsP	0.204386	16774916	3.89779e-06	Spearman's rank correlation rho	two.sided
			MOB-suite	0.406745	12508341	2.00849e-21	Spearman's rank correlation rho	two.sided
			PLASMe	0.394307	12770592	4.02352e-20	Spearman's rank correlation rho	two.sided
			PlaScope (assembly)	0.410842	12421947	7.27612e-22	Spearman's rank correlation rho	two.sided
			Plasmer	0.179241	17305077	5.37454e-05	Spearman's rank correlation rho	two.sided
			PlasmidHunter	-0.414115	29815552	3.2013e-22	Spearman's rank correlation rho	two.sided
			Platon	0.510026	10330737	1.35394e-34	Spearman's rank correlation rho	two.sided
Number of dead ends in input assembly graph	F1	Supplementary Figure 17	geNomad	0.0529989	20206409	0.234951	Spearman's rank correlation rho	two.sided
			HyAsP	0.091537	19384112	0.0399552	Spearman's rank correlation rho	two.sided
			MOB-suite	-0.0130707	21616152	0.769736	Spearman's rank correlation rho	two.sided
			PLASMe	0.0276521	20747239	0.535675	Spearman's rank correlation rho	two.sided
			PlaScope (assembly)	-0.00555863	21455866	0.900934	Spearman's rank correlation rho	two.sided
			Plasmer	-0.0219777	21806205	0.622554	Spearman's rank correlation rho	two.sided
			PlasmidHunter	0.0293969	20710012	0.510242	Spearman's rank correlation rho	two.sided
			Platon	0.00078457	21320519	0.985982	Spearman's rank correlation rho	two.sided

### Sheet: Supplementary Table 5.
Supplementary Table 5. Best BLASTn matches in MOB-suite and PlaScope databases. Best match was calculated as highest aligned percentage per query. Aligned percentage is calculated from as alignment length divided by query length.
SubjectDatabase	QueryID	QueryLength	QueryStart	QueryEnd	SubjectID	SubjectLength	SubjectStart	SubjectEnd	AlignmentLength	AlignedPercent	Identity	QCovHSP	SampleID	PlaScope (reads)	PlaScope (assembly)	MOBSuite
MOB-suite Database	2018-01-1024__pl_6	5540	5495	5540	NC_010860	32950	144	99	46	0.830325	95.652	1	2018-01-1024	0	0	0
	2018-01-2353__pl_2	4867	3236	3347	CP011573	13981	485	374	112	2.30121	88.393	2	2018-01-2353	0	0	0
	2018-01-710__pl_3	5540	4733	4824	CP016008	40158	7497	7587	92	1.66065	86.957	2	2018-01-710	0	0	0
	KGMAR-2019-1497__pl_6	1900	1375	1547	LC155906	26345	13071	12899	175	9.21053	83.429	9	KGMAR-2019-1497	0	0	0
	KGMAR-2019-1766__pl_4	2476	1272	2305	CP018971	3164	559	1592	1039	41.9628	84.601	42	KGMAR-2019-1766	0	0	0
	KGMAR-2019-1766__pl_6	1625	387	591	CP041055	2573	1142	928	224	13.7846	77.679	13	KGMAR-2019-1766	0	0	0
	KGMAR-2019-1766__pl_7	1443	329	596	CP041055	2573	1144	883	270	18.711	83.704	19	KGMAR-2019-1766	0	0	0
	KGMAR-2020-440__pl_2	4813	1847	4813	CP039506	5900	2931	5900	2991	62.1442	82.782	62	KGMAR-2020-440	0	0	0
	KGVET-2020-01-2158-1__pl_7	1335	872	1092	CP041055	2573	1144	928	222	16.6292	88.739	17	KGVET-2020-01-2158-1	0	0	0
	KGVETS-2019-01-897__pl_2	1877	1337	1562	LN832561	4158	241	474	236	12.5733	84.322	12	KGVETS-2019-01-897	0	0	0
	KP_NORM_BLD_113888__pl_6	1488	691	738	KT351735	1861	1171	1218	49	3.29301	91.837	3	KP_NORM_BLD_113888	0	0	0
	KP_NORM_BLD_114473__pl_10	1240	406	474	KU932034	7939	5625	5553	74	5.96774	87.838	6	KP_NORM_BLD_114473	0	0	0
	KP_NORM_BLD_114473__pl_5	4605	1297	1913	CP026198	174695	41894	41290	618	13.4202	87.217	13	KP_NORM_BLD_114473	0	0	0
	KP_NORM_BLD_115796__pl_2	3711	2041	3378	KU302805	4373	2839	1501	1370	36.9173	71.095	36	KP_NORM_BLD_115796	0	0	0
	KP_NORM_BLD_13738__pl_5	3733	492	1074	CP026198	174695	41290	41860	583	15.6175	87.822	16	KP_NORM_BLD_13738	0	0	0
	KP_NORM_BLD_13748__pl_5	5032	4253	4364	CP011573	13981	485	374	112	2.22576	88.393	2	KP_NORM_BLD_13748	0	0	0
	KP_NORM_BLD_13748__pl_6	4894	4055	4225	CP033952	3998	222	49	177	3.61667	79.096	3	KP_NORM_BLD_13748	0	0	0
	KP_NORM_BLD_13889__pl_4	4416	3635	3746	CP011573	13981	485	374	112	2.53623	88.393	3	KP_NORM_BLD_13889	0	0	0
	KP_NORM_BLD_2254__pl_1	110962	49930	93671	CP008931	111693	14048	57788	43743	39.4216	98.859	39	KP_NORM_BLD_2254	0	0	0
	KP_NORM_BLD_225__pl_4	1692	819	1692	CP023253	1907	899	27	881	52.0686	90.579	52	KP_NORM_BLD_225	0	0	0
	KP_NORM_BLD_60429__pl_6	2892	1812	2151	AY543071	2348	881	1219	349	12.0678	81.375	12	KP_NORM_BLD_60429	0	0	0
	KP_NORM_BLD_63839__pl_4	5791	751	1444	KX783439	15668	4087	4783	700	12.0877	83.714	12	KP_NORM_BLD_63839	0	0	0
	KP_NORM_URN_57023__pl_5	4953	91	479	CP011573	13981	3607	3220	406	8.19705	74.877	8	KP_NORM_URN_57023	0	0	0
	NK_H14_033__pl_2	5290	370	1212	KX783439	15668	4933	4087	856	16.1815	80.607	16	NK_H14_033	0	0	0
	NK_H14_042__pl_2	7781	6126	6608	AY123046	1711	658	185	506	6.50302	77.47	6	NK_H14_042	0	0	0
	NK_H1_109__pl_5	2106	922	1059	AY543071	2348	1251	1388	138	6.55271	87.681	7	NK_H1_109	0	0	0
	NK_H24_006__pl_2	2353	1206	1826	CP030008	3458	2757	3395	659	28.0068	74.507	26	NK_H24_006	0	0	0
	T7-013__pl_2	2330	1182	1767	CP030008	3458	2709	3311	616	26.4378	75.649	25	T7-013	0	0	0
	T7-085__pl_9	1240	809	877	KU932034	7939	5553	5625	74	5.96774	87.838	6	T7-085	0	0	0
	T7-179__pl_3	7800	912	1394	AY123046	1711	658	185	506	6.48718	77.866	6	T7-179	0	0	0
PlaScope Database	2018-01-1024__pl_6	5540	5495	5540	4279_RCS29_3	33899	33019	33064	46	0.830325	95.652	1	2018-01-1024	0	0	0
	2018-01-2353__pl_2	4867	266	2457	CP029141.1	5935069	4127900	4130093	2240	46.0242	84.196	45	2018-01-2353	0	0	0
	2018-01-710__pl_3	5540	4733	4824	4273_RCS96_p_2	37454	36834	36744	92	1.66065	86.957	2	2018-01-710	0	0	0
	KGMAR-2019-1497__pl_6	1900	1484	1562	NC_025021.1	7620	1335	1408	79	4.15789	88.608	4	KGMAR-2019-1497	0	0	0
	KGMAR-2019-1766__pl_4	2476	1462	2404	NC_017723.1	5800	5458	4516	946	38.2068	87.315	38	KGMAR-2019-1766	0	0	0
	KGMAR-2019-1766__pl_6	1625	281	352	CP024503.1	3223	301	230	72	4.43077	88.889	4	KGMAR-2019-1766	0	0	0
	KGMAR-2019-1766__pl_7	1443	331	600	KM107840.1	1304	1152	882	273	18.9189	84.249	19	KGMAR-2019-1766	0	0	0
	KGMAR-2020-440__pl_2	4813	1930	4808	NC_019223.1	6129	25	2900	2907	60.3989	79.807	60	KGMAR-2020-440	0	0	0
	KGVET-2020-01-2158-1__pl_7	1335	874	1098	KM107840.1	1304	1152	929	227	17.0037	89.868	17	KGVET-2020-01-2158-1	0	0	0
	KGVETS-2019-01-897__pl_2	1877	1411	1563	CP024505.1	3012	1020	1174	155	8.25786	86.452	8	KGVETS-2019-01-897	0	0	0
	KP_NORM_BLD_113888__pl_6	1488	691	738	KT351735.1	1861	1171	1218	49	3.29301	91.837	3	KP_NORM_BLD_113888	0	0	0
	KP_NORM_BLD_114473__pl_10	1240	406	474	KU932034.1	7939	5625	5553	74	5.96774	87.838	6	KP_NORM_BLD_114473	0	0	0
	KP_NORM_BLD_114473__pl_5	4605	3563	3922	NZ_CM001855.1	4321	1362	1720	368	7.99131	73.913	8	KP_NORM_BLD_114473	0	0	0
	KP_NORM_BLD_115796__pl_2	3711	2041	3378	KU302805.1	4373	2839	1501	1370	36.9173	71.095	36	KP_NORM_BLD_115796	0	0	0
	KP_NORM_BLD_13748__pl_5	5032	1488	3453	CP015130.1	5336571	4346246	4344290	2000	39.7456	82.15	39	KP_NORM_BLD_13748	0	0	0
	KP_NORM_BLD_13748__pl_6	4894	1395	3489	CP015130.1	5336571	4346246	4344167	2126	43.4409	83.02	43	KP_NORM_BLD_13748	0	0	0
	KP_NORM_BLD_13889__pl_4	4416	893	2983	CP029141.1	5935069	4128122	4130213	2127	48.1658	82.04	47	KP_NORM_BLD_13889	0	0	0
	KP_NORM_BLD_2254__pl_1	110962	49930	93671	CP022128.1	111692	101864	58124	43743	39.4216	98.859	39	KP_NORM_BLD_2254	0	0	0
	KP_NORM_BLD_225__pl_4	1692	819	1692	CP023253.1	1907	899	27	881	52.0686	90.579	52	KP_NORM_BLD_225	0	0	0
	KP_NORM_BLD_60429__pl_6	2892	1812	2151	AY543071.1	2348	881	1219	349	12.0678	81.375	12	KP_NORM_BLD_60429	0	0	0
	KP_NORM_BLD_63839__pl_4	5791	740	1452	CP029722.1	5223981	2941808	2941093	720	12.4331	82.083	12	KP_NORM_BLD_63839	0	0	0
	KP_NORM_URN_57023__pl_5	4953	1183	3371	CP029141.1	5935069	4127900	4130093	2236	45.1444	83.453	44	KP_NORM_URN_57023	0	0	0
	NK_H14_033__pl_2	5290	1	1223	CP029722.1	5223981	2940583	2941808	1238	23.4026	79.645	23	NK_H14_033	0	0	0
	NK_H14_042__pl_2	7781	6126	6608	NC_004940.1	1711	658	185	506	6.50302	77.47	6	NK_H14_042	0	0	0
	NK_H1_109__pl_5	2106	922	1059	AY543071.1	2348	1251	1388	138	6.55271	87.681	7	NK_H1_109	0	0	0
	T7-013__pl_2	2330	1221	1630	NC_002070.1	3661	3175	3587	420	18.0258	80.476	18	T7-013	0	0	0
	T7-085__pl_9	1240	809	877	KU932034.1	7939	5553	5625	74	5.96774	87.838	6	T7-085	0	0	0
	T7-179__pl_3	7800	912	1394	NC_004940.1	1711	658	185	506	6.48718	77.866	6	T7-179	0	0	0
